# Differentiation signals from glia are fine-tuned to set neuronal numbers during development

**DOI:** 10.1101/2021.12.13.472383

**Authors:** Anadika R. Prasad, Inês Lago-Baldaia, Matthew P. Bostock, Zaynab Housseini, Vilaiwan M. Fernandes

## Abstract

Neural circuit formation and function require that diverse neurons are specified in appropriate numbers. Known strategies for controlling neuronal numbers involve regulating either cell proliferation or survival. We used the *Drosophila* visual system to probe how neuronal numbers are set. Photoreceptors from the eye-disc induce their target field, the lamina, such that for every unit eye there is a corresponding lamina unit (column). Although each column initially contains ∼6 post-mitotic lamina precursors, only 5 differentiate into neurons, called L1-L5; the ‘extra’ precursor, which is invariantly positioned above the L5 neuron in each column, undergoes apoptosis. Here, we showed that a glial population called the outer chiasm giant glia (xg^O^), which resides below the lamina, secretes multiple ligands to induce L5 differentiation in response to EGF from photoreceptors. By forcing neuronal differentiation in the lamina, we uncovered that though fated to die, the ‘extra’ precursor is specified as an L5. Therefore, two precursors are specified as L5s but only one differentiates during normal development. We found that the row of precursors nearest to xg^O^ differentiate into L5s and, in turn, antagonise differentiation signalling to prevent the ‘extra’ precursors from differentiating, resulting in their death. Thus, an intricate interplay of glial signals and feedback from differentiating neurons defines an invariant and stereotyped pattern of neuronal differentiation and programmed cell death to ensure that lamina columns each contain exactly one L5 neuron.
