## Supporting zip file 1 for "Differentiation signals from glia are fine-tuned to set neuronal numbers during development": Prasad_et_al_Probe_sequences.xlsx

### Sheet: Sheet1
spi_B3_1		GTCCCTGCCTCTATATCTTTGGTTTCCGGACATTTGTATGTGGGG
spi_B3_2		ATCGTTCAAACAGTACCAGGCATCGTTCCACTCAACTTTAACCCG
spi_B3_3		GTCCCTGCCTCTATATCTTTGGCAACCAGCCCATGTTGTACACTC
spi_B3_4		ATGTGCCAGACAGCCGATCAGTACCTTCCACTCAACTTTAACCCG
spi_B3_5		GTCCCTGCCTCTATATCTTTGCGCTCCAGAATGACTGGCTCCTGG
spi_B3_6		CTCCAGCCGCATGTGGTAGGGTAGCTTCCACTCAACTTTAACCCG
spi_B3_7		GTCCCTGCCTCTATATCTTTGCTGGAGCAGGCCTCGACGTGCCAC
spi_B3_8		CGAAGAGCGCGGCTTGGGCACCGTATTCCACTCAACTTTAACCCG
spi_B3_9		GTCCCTGCCTCTATATCTTTTGCCGTGCCGGACATGGACGAGGAG
spi_B3_10		AGTGACTGGAGCCTGGGTCGGCGGCTTCCACTCAACTTTAACCCG
spi_B3_11		GTCCCTGCCTCTATATCTTTAAACAGCATAAATACCAGGGCACAC
spi_B3_12		GAAGCGCAAATAGAAGGCCAGGCAGTTCCACTCAACTTTAACCCG
spi_B3_13		GTCCCTGCCTCTATATCTTTCAACATCGGACGCGGCCTCTTGGGC
spi_B3_14		GGCTCCACTGGCAATGCTCGCCTTCTTCCACTCAACTTTAACCCG
spi_B3_15		GTCCCTGCCTCTATATCTTTGGCTATCTTCACCGCAAAGCAATGG
spi_B3_16		GCACTCGCAGCTGTAAACCGGTAGATTCCACTCAACTTTAACCCG
spi_B3_17		GTCCCTGCCTCTATATCTTTGAGAAAGTCAAGATCTCTATATAGA
spi_B3_18		ACCCCCTTTCTGGGTAACTTTTGGTTTCCACTCAACTTTAACCCG
spi_B3_19		GTCCCTGCCTCTATATCTTTAAAAGCTTAAGAATATTAAAACTAG
spi_B3_20		TTTTTGGCGTGCAACGTTTGGTTGTTTCCACTCAACTTTAACCCG
spi_B3_21		GTCCCTGCCTCTATATCTTTCTCGCACTGGCCGTCGTCATCGTCG
spi_B3_22		ATCTGGACAGCACCGGTTGCGGCAGTTCCACTCAACTTTAACCCG
spi_B3_23		GTCCCTGCCTCTATATCTTTCGTGGTGGTGCGCATTGTGGTGCTA
spi_B3_24		TGTAATATTGGGCCTGGGCGTGGTCTTCCACTCAACTTTAACCCG
Col4a1_B3_1		GTCCCTGCCTCTATATCTTTTACCGCGCTCACCCTTAGGGCCAGG
Col4a1_B3_2		TGGCCGGAAGACCGGGCTGACCACGTTCCACTCAACTTTAACCCG
Col4a1_B3_3		GTCCCTGCCTCTATATCTTTCATCGTTGCCAGTCAAGCCAGTAGC
Col4a1_B3_4		CTGGAGGACCGCGGCCTCCCACAGGTTCCACTCAACTTTAACCCG
Col4a1_B3_5		GTCCCTGCCTCTATATCTTTTTTCACCGCGAGGTCCATTCAAGCC
Col4a1_B3_6		GTACTCCGACAGCGCCCTGGTTGCCTTCCACTCAACTTTAACCCG
Col4a1_B3_7		GTCCCTGCCTCTATATCTTTCCTCACAAACGACGCAACGTGAGAT
Col4a1_B3_8		TGTGCACGGCGATCACATTAGCCGGTTCCACTCAACTTTAACCCG
Col4a1_B3_9		GTCCCTGCCTCTATATCTTTCGTCTTTACCGTTGATACCAGGGGC
Col4a1_B3_10		CAGGAATACCATCCTGTCCGTCGCATTCCACTCAACTTTAACCCG
Col4a1_B3_11		GTCCCTGCCTCTATATCTTTCCTTATCACCACGGATGTCGGGAAC
Col4a1_B3_12		CAGTGTAGCCGCGCTCGCCCTGGGATTCCACTCAACTTTAACCCG
Col4a1_B3_13		GTCCCTGCCTCTATATCTTTAGCCACGCTCTCCCGGACGTCCGGG
Col4a1_B3_14		CGCCACGCTCACCCTGGATGCCAATTTCCACTCAACTTTAACCCG
Col4a1_B3_15		GTCCCTGCCTCTATATCTTTGCGCACCAGGGTAACCCTTGTCACC
Col4a1_B3_16		TGAATCCTTGCACGCCCTTTGCACCTTCCACTCAACTTTAACCCG
Col4a1_B3_17		GTCCCTGCCTCTATATCTTTCGGGCATTCCGGATAGACCCTCCAA
Col4a1_B3_18		CAAGCTGGCCGGCATATCCGCGAGGTTCCACTCAACTTTAACCCG
Col4a1_B3_19		GTCCCTGCCTCTATATCTTTCCTTGGGTCCGTCATTTCCAGGAGC
Col4a1_B3_20		CGGGAGCACCAGTAACGCCAGCAAATTCCACTCAACTTTAACCCG
Col4a1_B3_21		GTCCCTGCCTCTATATCTTTTATCACCCTTTGGTCCGGCCCTGCA
Col4a1_B3_22		GAATTCCAGGCAGTCCGCTCGTTCCTTCCACTCAACTTTAACCCG
Col4a1_B3_23		GTCCCTGCCTCTATATCTTTCGGCATCGCCTCTATCTCCAGGATA
Col4a1_B3_24		CGGGACGTCCAGATACTCCGGGCAGTTCCACTCAACTTTAACCCG
Col4a1_B3_25		GTCCCTGCCTCTATATCTTTCGCCAGGCTGGCCCCAAACGCCCTG
Col4a1_B3_26		TACCAGGTGCGCCGACAGATCCCTTTTCCACTCAACTTTAACCCG
Col4a1_B3_27		GTCCCTGCCTCTATATCTTTCTACAATGTCGTAACTGTCGTCGAT
Col4a1_B3_28		GATCGCCGCGCGCCACGCCGGCAGATTCCACTCAACTTTAACCCG
Col4a1_B3_29		GTCCCTGCCTCTATATCTTTAGCCGGGCAGTCCAGACGGTCCTTG
Col4a1_B3_30		AGCCGGTATCTCCCTTCTGTCCAACTTCCACTCAACTTTAACCCG
Col4a1_B3_31		GTCCCTGCCTCTATATCTTTCCGTCCACAGTTCCGTGTGTCCAGC
Col4a1_B3_32		TGCCATCGACGTACAACAGGGAGTATTCCACTCAACTTTAACCCG
Ddr_B3_1		GTCCCTGCCTCTATATCTTTCACATTTCCCATATCATGGGCCGAA
Ddr_B3_2		GTCCCTGCCTCTATATCTTTTTAAAACGAACTTACAACTATGCTT
Ddr_B3_3		GTCCCTGCCTCTATATCTTTTGATATGAACGTTATCTCGCTTATC
Ddr_B3_4		GTCCCTGCCTCTATATCTTTCGACACACACGATAACCGATAACGA
Ddr_B3_5		GTCCCTGCCTCTATATCTTTTCGCTGCAACGGATACTCTGAAGTG
Ddr_B3_6		GTCCCTGCCTCTATATCTTTGTTTATCACAGTGCCGATGGAGCAG
Ddr_B3_7		GTCCCTGCCTCTATATCTTTCGTCAGACCACGAGATACCATGTGC
Ddr_B3_8		GTCCCTGCCTCTATATCTTTTGTTTCCGGCGTTCCGACTGCTGTG
Ddr_B3_9		GTCCCTGCCTCTATATCTTTTTTAGATTTGCAGAAATACAAAGCA
Ddr_B3_10		GTCCCTGCCTCTATATCTTTGTAGTCCCGATATATGAGGCCGATG
Ddr_B3_11		GTCCCTGCCTCTATATCTTTAGTCGTGTGCTGGCTTCGTTCACCT
Ddr_B3_12		GTCCCTGCCTCTATATCTTTCTCCTCGTATCCATCGTAGGTTTTG
Ddr_B3_13		GTCCCTGCCTCTATATCTTTTTTACTGTTATTAACACCATGACGC
Ddr_B3_14		GTCCCTGCCTCTATATCTTTAATTCCCTCTTCCCAGGCACAGCCG
Ddr_B3_15		GTCCCTGCCTCTATATCTTTTAAAATTACGTTCTTCCCGGATAGC
Ddr_B3_16		GTCCCTGCCTCTATATCTTTGGAAAACTGCACCGGCTCTCCAGAG
Ddr_B3_17		GTCCCTGCCTCTATATCTTTCTCAAACTCGAATATGATTTCAACT
Ddr_B3_18		GTCCCTGCCTCTATATCTTTGCCAGACTCCATGCCCAAGGCCTGT
Ddr_B3_19		GTCCCTGCCTCTATATCTTTCAACTGCACGTAGCGCCCCAGACGA
Ddr_B3_20		GTCCCTGCCTCTATATCTTTTTGTAACTTTATTGCAGGCATTTTG
Ddr_B3_21		TATCTTAAGTCTGGCATGCTGTGGTTTCCACTCAACTTTAACCCG
Ddr_B3_22		AATGTAAATGTCGTCTATCATGCAATTCCACTCAACTTTAACCCG
Ddr_B3_23		GTCCGTGAAATTGCCGACCACAGGATTCCACTCAACTTTAACCCG
Ddr_B3_24		ACCGTTAACACTAATCACCACCAAGTTCCACTCAACTTTAACCCG
Ddr_B3_25		GCTGCTAATTGCTCGTCCGACTTCATTCCACTCAACTTTAACCCG
Ddr_B3_26		GCAGTAGTCCGACGCGTAGGCCGAGTTCCACTCAACTTTAACCCG
Ddr_B3_27		ACCTAGCAGGTCGACTTGCAGGTACTTCCACTCAACTTTAACCCG
Ddr_B3_28		CAGCCCATTGGATCCTACGGCAGCTTTCCACTCAACTTTAACCCG
Ddr_B3_29		TTAGCCTAGGTTTTTAACTCGAACGTTCCACTCAACTTTAACCCG
Ddr_B3_30		AGGCATTGGCAAAAGTTCATGCATTTTCCACTCAACTTTAACCCG
Ddr_B3_31		GTCAATAGGCTTCGGAGATATAACTTTCCACTCAACTTTAACCCG
Ddr_B3_32		GCCCAAACCGTTGACATAATGATCATTCCACTCAACTTTAACCCG
Ddr_B3_33		CAAAGTCAGTGTCAGCCAACATAAATTCCACTCAACTTTAACCCG
Ddr_B3_34		CATGCCCTTGGGAATACTGTACGATTTCCACTCAACTTTAACCCG
Ddr_B3_35		ATTAAGTTCTCTACATGCATTTCTCTTCCACTCAACTTTAACCCG
Ddr_B3_36		ATGATCCAAAACCAGATCGGGCATATTCCACTCAACTTTAACCCG
Ddr_B3_37		GATAACAGCACTTAAATTCCGAACTTTCCACTCAACTTTAACCCG
Ddr_B3_38		GGCCGTTATTTGAAAGTCGGCGATGTTCCACTCAACTTTAACCCG
Ddr_B3_39		CATCCAGCGGGCGGCAAAGTATAGATTCCACTCAACTTTAACCCG
Ddr_B3_40		GCTCCGTGAATAAATTGAATTCGATTTCCACTCAACTTTAACCCG
